# Phylogenetic placement of *Ceratophyllum submersum* based on a complete plastome sequence derived from nanopore long read sequencing data

**DOI:** 10.1101/2023.06.27.546741

**Authors:** Samuel Nestor Meckoni, Benneth Nass, Boas Pucker

## Abstract

**Objective:** Eutrophication poses a mounting concern in today’s world. *Ceratophyllum submersum* L. is one of many plants capable of living in eutrophic conditions, therefore it could play a critical role in addressing the problem of eutrophication. This study aimed to take a first genomic look at *C. submersum*.

**Results:** Sequencing of gDNA from *C. submersum* yielded enough reads to assemble a plastome. Subsequent annotation and phylogenetic analysis validated existing information regarding angiosperm relationships and the positioning of Ceratophylalles in a wider phylogenetic context.
