## Additional file 5 for "Phylogenetic placement of *Ceratophyllum submersum* based on a complete plastome sequence derived from nanopore long read sequencing data"

### Sheet: Sheet1
parameter	value
“Annotate plastid Inverted Repeat (IR)”	check
“Annotate plastid trans-spliced rps12”	check
“Support annotation by Chloë”	check
“Keep best annotation only”	check
BLAT search: Protein search identity	25
rRNA, tRNA, DNA search identity	85
“CDS”, “tRNA”, “rRNA”	check
“Ignore genes annotated as locus tag”	check
HMMER profile search: “CDS + rRNA”	check
ARAGORN v1.2.38: Genetic code	“Bacterial/Plant Chloroplast”
Max intron length	3000 bp
tRNAscan-SE v2.0.7: Sequence source	“Organellar tRNAs”
Genetic Code	“Universal”
Cut-off score for reporting tRNAs	15
BLAT Reference Sequences MPI-MP Reference Set “chloroplast (CDS + land plants rRNA)”	check
3rd Party Stand-Alone Annotators: Chloë v0.1.0:	check
“CDS”, “tRNA”, “rRNA”	check
Output Options: “multi-GenBank”, “multi-GFF3”, “multi-GBSON”	check
